# Hematophagy generates a convergent genomic signature in mosquitoes and sandflies

**DOI:** 10.1101/2024.08.07.607008

**Authors:** Julien Devilliers, Ben Warren, Ezio Rosato, Charalambos P. Kyriacou, Roberto Feuda

## Abstract

Blood-feeding (hematophagy) is widespread across Diptera (true flies), yet the underlying molecular mechanisms remain poorly understood. Using phylogenomics, we show that four gene families associated with neuro-modulation, immune responses, embryonic development, and iron metabolism have undergone independent expansions within mosquitoes and sandflies. Our findings illuminate the underlying genetic basis for blood-feeding adaptations in these important disease vectors.
