## Supplementary material for "Hematophagy generates a convergent genomic signature in mosquitoes and sandflies": TableS1

### Sheet: Sampling
Family	Genus	sp	plotname	ID	filename	filetype	MaSuRCA	Augustus	Trinity	transdecoder	cd-hits	C_insecta	S_insecta	D_insecta	F_insecta	M_insecta	C_diptera	S_diptera	D_diptera	F_diptera	M_diptera	Host
Blephariceridae	Liponeura	cinerascens	BleLicinerascens	SRR11119666	BleLicinerascens.fasta	raw_genome	X	Fly			X	78.0	77.2	0.8	8.1	13.9	64.0	63.5	0.5	10.3	25.7
Calliphoridae	Lucilia	cuprina	CalLucuprina	GCF000699065.1	CalLucuprina.fasta	proteome					X	99.5	95.7	3.8	0.3	0.2	98.4	93.6	4.8	1.0	0.6
Ceratopogonidae	Atrichopogon	sp	CerAtrichopogon	SRR6155951	CerAtrichopogon.fasta	raw_transcriptome			X	X	X	86.7	80.8	5.9	5.3	8.0	67.9	63.8	4.1	8.9	23.2
Ceratopogonidae	Culicoides	sonorensis	CerCusonorensis	GCA900258525.3	CerCusonorensis.fasta	genome		Fly			X	40.5	38.3	2.2	9.0	50.5	29.5	28.2	1.3	8.9	61.6	Human
Ceratopogonidae	Dasyhelea	sp	CerDasyheleasp	SRR6155934	CerDasyheleasp.fasta	raw_transcriptome			X	X	X	75.1	68.9	6.2	11.4	13.5	55.2	51.8	3.4	14.3	30.5
Chaoboridae	Chaoborus	trivitattus	ChaChtrivitattus	GCA001014815.1	ChaChtrivitattus.fasta	genome		Fly			X	35.0	34.4	0.6	11.6	53.4	21.3	21.1	0.2	15.0	63.7
Chaoboridae	Mochlonyx	cinctipes	ChaMxcinctipes	GCA001014845.1	ChaMxcinctipes.fasta	genome		Fly			X	53.7	53.2	0.5	11.6	34.7	40.0	39.6	0.4	17.2	42.8
Chironomidae	Belgica	antartica	ChiBeantartica	GCA000775305.1	ChiBeantartica.fasta	genome		Aedes			X	92.6	91.4	1.2	2.7	4.7	83.7	82.8	0.9	3.8	12.5
Chironomidae	Cardiocladius	sp	ChiCardiocladiussp	SRR6155936	ChiCardiocladiussp.fasta	raw_transcriptome			X	X	X	58.7	53.0	5.7	19.6	21.7	46.3	43.5	2.8	17.5	36.2
Chironomidae	Chironomus	riparius	ChiChriparius	GCA902825295.1	ChiChriparius.fasta	genome		Fly			X	44.4	42.9	1.5	11.1	44.5	33.2	32.6	0.6	9.6	57.2
Chironomidae	Clunio	marinus	ChiClmarinus	GCA900005825.1	ChiClmarinus.fasta	proteome					X	94.3	91.2	3.1	0.4	5.3	91.1	87.9	3.2	1.2	7.7
Chironomidae	Parochlus	steinenii	ChiPasteinenii	Kim et al., 2017	ChiPasteinenii.fasta	proteome					X	77.1	75.5	1.6	7.4	15.5	67.3	66.1	1.2	9.3	23.4
Chironomidae	Paraheptagyia	tonnoiri	ChiPatonnoiri	SRR6155948	ChiPatonnoiri.fasta	raw_transcriptome			X	X	X	72.8	66.9	5.9	13.5	13.7	56.0	52.3	3.7	14.9	29.1
Chironomidae	Polypedilum	nubifer	ChiPonubifer	DRR024207	ChiPonubifer.fasta	raw_genome	X	Aedes			X	60.8	59.9	0.9	13.2	26.0	46.5	45.8	0.7	19.2	34.3
Chironomidae	Polypedilum	vanderplanki	ChiPovanderplanki	GCA018290095.1	ChiPovanderplanki.fasta	genome		Aedes			X	98.3	94.6	3.7	0.5	1.2	95.8	91.8	4.0	1.0	3.2
Chironomidae	Propsilocerus	akamusi	ChiPrakamusi	GCA018397935.1	ChiPrakamusi.fasta	genome		Fly			X	73.2	72.3	0.9	5.2	21.6	60.5	59.8	0.7	5.7	33.8
Corethrellidae	Corethrella	calathicola	CorCocalathicola	SRR6155947	CorCocalathicola.fasta	raw_transcriptome			X	X	X	82.3	81.3	1.0	6.1	11.6	71.3	70.6	0.7	9.2	19.5	Frog
Culicidae	Aedes	aegypti	CulAeaegypti	GCF002204515.2	CulAeaegypti.fasta	proteome					X	99.7	93.8	5.9	0.1	0.2	99.4	90.7	8.7	0.2	0.4	Human
Culicidae	Aedes	mascariensis	CulAemascariensis	SRR11006707	CulAemascariensis.fasta	raw_genome	X	Aedes			X	62.7	61.5	1.2	27.1	10.2	38.1	37.6	0.5	36.8	25.1	Human
Culicidae	Anopheles	albimanus	CulAnalbimanus	GCF013758885.1	CulAnalbimanus.fasta	proteome					X	99.2	93.3	5.9	0.1	0.7	99.3	91.4	7.9	0.2	0.5	Opportunist
Culicidae	Anopheles	aquasalis	CulAnaquasalis	GCA002846955.1	CulAnaquasalis.fasta	genome		Aedes			X	95.4	94.7	0.7	1.8	2.8	93.0	92.6	0.4	2.7	4.3	Human
Culicidae	Anopheles	arabiensis	CulAnarabiensis	GCF016920715.1	CulAnarabiensis.fasta	proteome					X	99.4	93.8	5.6	0.1	0.5	99.5	91.3	8.2	0.0	0.5	Human
Culicidae	Anopheles	atroparvus	CulAnatroparvus	GCA015501955.1	CulAnatroparvus.fasta	genome		Aedes			X	96.3	95.2	1.1	1.3	2.4	94.5	94.1	0.4	2.1	3.4	Mammals
Culicidae	Anopheles	bwambae	CulAnbwambae	GCA007018985.1	CulAnbwambae.fasta	genome		Aedes			X	94.2	90.3	3.9	2.4	3.4	90.2	86.9	3.3	5.0	4.8	Human
Culicidae	Anopheles	coluzzii	CulAncoluzzii	GCF016920705.1	CulAncoluzzii.fasta	proteome					X	99.3	94.3	5.0	0.1	0.6	99.4	92.3	7.1	0.2	0.4	Human
Culicidae	Anopheles	cracens	CulAncracens	GCA002091845.1	CulAncracens.fasta	genome		Aedes			X	90.8	83.6	7.2	3.7	5.5	83.7	78.3	5.4	7.5	8.8	Human
Culicidae	Anopheles	daciae	CulAndaciae	SRR9682542	CulAndaciae.fasta	raw_genome	X	Aedes			X	40.3	39.3	1.0	39.1	20.6	19.8	19.6	0.2	39.7	40.5	Mammals
Culicidae	Anopheles	demeilloni	CulAndemeilloni	SRR12095498	CulAndemeilloni.fasta	raw_genome	X	Aedes			X	41.6	41.2	0.4	40.5	17.9	22.2	22.1	0.1	40.9	36.9	Human
Culicidae	Anopheles	dthali	CulAndthali	SRR5585848	CulAndthali.fasta	raw_genome	X	Aedes			X	65.1	63.5	1.6	23.3	11.6	43.4	42.9	0.5	34.4	22.2	Mammals
Culicidae	Anopheles	epiroticus	CulAnepiroticus	GCA000349105.1	CulAnepiroticus.fasta	genome		Aedes			X	96.1	95.4	0.7	1.0	2.9	94.5	94.3	0.2	1.5	4.0	Human
Culicidae	Anopheles	farauti	CulAnfarauti	GCA000473445.2	CulAnfarauti.fasta	genome		Aedes			X	84.9	83.9	1.0	1.2	13.9	83.4	83.2	0.2	1.4	15.2	Human
Culicidae	Anopheles	fontenillei	CulAnfontenillei	GCA008817895.1	CulAnfontenillei.fasta	genome		Aedes			X	94.6	93.3	1.3	2.0	3.4	92.4	92.1	0.3	3.3	4.3	Human
Culicidae	Anopheles	funestus	CulAnfunestus	GCA003951495.1	CulAnfunestus.fasta	genome		Aedes			X	95.1	80.8	14.3	1.7	3.2	94.3	80.5	13.8	1.4	4.3	Human
Culicidae	Anopheles	gambiae	CulAngambiae	GCF000005575.2	CulAngambiae.fasta	proteome					X	98.1	95.2	2.9	0.7	1.2	97.3	95.1	2.2	1.0	1.7	Human
Culicidae	Anopheles	longipalpis	CulAnlongipalpis	GCA016170015.1	CulAnlongipalpis.fasta	genome		Aedes			X	93.6	87.5	6.1	2.4	4.0	91.9	87.7	4.2	2.6	5.5	Human
Culicidae	Anopheles	maculatus	CulAnmaculatus	GCA002091835.1	CulAnmaculatus.fasta	genome		Aedes			X	96.5	77.2	19.3	1.4	2.1	94.5	77.0	17.5	2.2	3.3	Human
Culicidae	Anopheles	merus	CulAnmerus	GCF017562075.2	CulAnmerus.fasta	proteome					X	99.2	93.1	6.1	0.2	0.6	99.4	90.9	8.5	0.2	0.4	Human
Culicidae	Anopheles	minimus	CulAnminimus	GCA000349025.1	CulAnminimus.fasta	genome		Aedes			X	76.6	75.6	1.0	1.7	21.7	74.8	74.6	0.2	1.1	24.1	Human
Culicidae	Anopheles	moucheti	CulAnmoucheti	SRR12729562	CulAnmoucheti.fasta	raw_genome	X	Aedes			X	55.6	54.5	1.1	29.8	14.6	31.6	31.4	0.2	40.9	27.5	Mammals
Culicidae	Anopheles	parensis	CulAnparensis	GCA016254315.1	CulAnparensis.fasta	genome		Aedes			X	94.2	92.4	1.8	2.1	3.7	92.1	90.8	1.3	2.7	5.2	Human
Culicidae	Anopheles	quadriannulatus	CulAnquadriannulatus	GCA000349065.1	CulAnquadriannulatus.fasta	genome		Aedes			X	80.4	79.2	1.2	1.2	18.4	79.5	79.2	0.3	2.1	18.4	Mammals
Culicidae	Anopheles	rivulorum	CulAnrivulorum	GCA018908115.1	CulAnrivulorum.fasta	genome		Aedes			X	92.5	90.5	2.0	2.9	4.6	90.7	89.3	1.4	2.7	6.6	Human
Culicidae	Anopheles	sinensis	CulAnsinensis	GCA000441895.2	CulAnsinensis.fasta	proteome					X	90.3	89.1	1.2	2.0	7.7	87.3	86.8	0.5	3.0	9.7	Mammals
Culicidae	Anopheles	stephensi	CulAnstephensi	GCF013141755.1	CulAnstephensi.fasta	proteome					X	99.5	93.6	5.9	0.1	0.4	99.8	90.8	9.0	0.1	0.1	Human
Culicidae	Anopheles	vaneedeni	CulAnvaneedeni	GCA016170025.1	CulAnvaneedeni.fasta	genome		Aedes			X	80.6	79.4	1.2	2.1	17.3	78.7	78.0	0.7	2.5	18.8	Human
Culicidae	Culex	pipiens	CulCxpipens	GCF016801865.1	CulCxpipens.fasta	proteome					X	95.7	89.4	6.3	0.5	3.8	95.0	86.3	8.7	0.5	4.5	Bird
Culicidae	Culex	quiquefasciatus	CulCxquiquefasciatus	GCF015732765.1	CulCxquiquefasciatus.fasta	proteome					X	97.2	91.6	5.6	0.2	2.6	95.4	88.1	7.3	0.4	4.2	Bird
Culicidae	Culex	tarsalis	CulCxtarsalis	Main et al., 2021	CulCxtarsalis.fasta	genome		Aedes			X	79.7	75.3	4.4	6.4	13.9	72.7	68.4	4.3	9.6	17.7	Bird
Culicidae	Ochlerotatus	camptorhynchus	CulOccamptorhynchus	SRR5665568	CulOccamptorhynchus.fasta	raw_transcriptome			X	X	X	98.0	88.1	9.9	0.7	1.3	93.6	84.7	8.9	2.3	4.1	Bird
Culicidae	Psorophora	albipes	CulPsalbipes	SRR908278	CulPsalbipes.fasta	raw_transcriptome			X	X	X	84.4	75.7	8.7	8.3	7.3	68.6	62.1	6.5	12.6	18.8	Opportunist
Culicidae	Toxorynchites	sp	CulToxorynchitessp	GGBL01000000	CulToxorynchitessp.fasta	transcriptome				X	X	81.4	80.8	0.6	5.7	12.9	72.4	71.9	0.5	8.8	18.8
Culicidae	Tripteroides	aranoides	CulTraranoides	SRR6155938	CulTraranoides.fasta	raw_transcriptome			X	X	X	81.3	75.7	5.6	9.2	9.5	70.2	64.4	5.8	12.9	16.9	Human
Culicidae	Wyeomia	smithii	CulWysmithii	SRR11292923	CulWysmithii.fasta	raw_transcriptome			X	X	X	98.5	90.5	8.0	0.4	1.1	94.5	86.6	7.9	1.7	3.8
Dixidae	Dixa	sp	DixDixasp	SRR6155945	DixDixasp.fasta	raw_transcriptome			X	X	X	76.6	51.7	24.9	13.8	9.6	56.2	42.3	13.9	19.1	24.7
Drosophilidae	Drosophila	melanogaster	DroDrmelanogaster	GCF000001215.4	DroDrmelanogaster.fasta	proteome					X	99.9	92.3	7.6	0.0	0.1	100.0	89.9	10.1	0.0	0.0
Drosophilidae	Drosophila	pseudoobscura	DroDrpseudoobscura	GCF009870125.1	DroDrpseudoobscura.fasta	proteome					X	99.9	92.3	7.6	0.1	0.0	99.8	89.6	10.2	0.1	0.1
Glossinidae	Glossina	morsitans	GloGlmorsitans	GCA001014515.1	GloGlmorsitans.fasta	proteome					X	93.2	91.5	1.7	0.9	5.9	91.9	90.8	1.1	1.9	6.2	Opportunist
Psychodidae	Clogmia	albipunctata	PsyClalbipunctata	GCA001014945.1	PsyClalbipunctata.fasta	genome		Fly			X	48.0	47.3	0.7	5.9	46.1	38.7	38.2	0.5	6.8	54.5
Psychodidae	Lutzomyia	longipalpis	PsyLulongipalpis	GCA000265325.1	PsyLulongipalpis.fasta	genome		Aedes			X	76.7	75.9	0.8	11.2	12.1	59.3	58.8	0.5	19.2	21.5	Mammals
Psychodidae	Migonemyia	migonei	PsyMimigonei	SRR3106414	PsyMimigonei.fasta	raw_genome	X	Aedes			X	86.1	84.9	1.2	7.6	6.3	71.3	70.6	0.7	14.2	14.5	Human
Psychodidae	Nyssomyia	intermedia	PsyNyintermedia	SRR3106953	PsyNyintermedia.fasta	raw_genome	X	Aedes			X	65.0	63.8	1.2	12.9	22.1	44.8	43.9	0.9	20.3	34.9	Human
Psychodidae	Phlebotomus	duboscqi	PsyPhduboscqi	SRR1996565	PsyPhduboscqi.fasta	raw_genome	X	Fly			X	47.2	46.5	0.7	29.8	23.0	25.2	25.0	0.2	32.2	42.6	Bird
Psychodidae	Phlenotomus	papatasi	PsyPhpapatasi	GCA000262795.1	PsyPhpapatasi.fasta	genome		Aedes			X	65.8	64.2	1.6	17.4	16.8	46.9	46.3	0.6	23.4	29.7	Human
Simuliidae	Simulium	sp	SimSimuliumsp	SRR6155942	SimSimuliumsp.fasta	raw_transcriptome			X	X	X	75.1	63.5	11.6	11.9	13.0	53.4	47.4	6.0	15.9	30.7

### Sheet: BLAST_results
OG ID	Aedes aegyti	Anopheles gambiae	Drosophila melanogaster	Name
OG0000128	AAEL004269/AAEL006055/AAEL007002-PD/AAEL009327/AAEL024632-PD/AAEL024632-PA/AAEL019966/AAEL007002-PC	AGAP007247/AGAP007248/AGAP004258/AGAP013126/AGAP009626/AGAP002000	FBgn0030897/FBgn0083228/FBgn0036926/FBgn0039380/FBgn0265595/FBgn0265595/FBgn0013303	Neuronal calcium-binding protein
OG0001113	AAEL021100-PA/AAEL021100-PB	AGAP000045-PB/AGAP000045-PA	FBgn0024944/FBgn0024944	Octopamine receptor
OG0001405	AAEL024441	AGAP000189	FBgn0026262	TBP-associated factor 3
OG0001557	AAEL027589	AGAP000628/AGAP012340	FBgn0263974	qin
OG0002006	AAEL001513	AGAP011562	FBgn0035264	WD-repeat protein outer segment 4
